# ZIPcnv: accurate and efficient inference of copy number variations from shallow whole-genome sequencing

**DOI:** 10.1101/2025.06.13.659496

**Authors:** Zhengfa Xue, Jingyu Zeng, Jiajing Yuan, Tianci Wang, Xin Lai, Lin Wang, Yu Wang, Huanhuan Zhu, Xin Jin, Jiayin Wang

**Affiliations:** School of Computer Science and Technology, Faculty of Electronics and Information Engineering, Xi’an Jiaotong University, Xi’an, Shaanxi, China 710049; Shaanxi Engineering Research Center of Medical and Health Big Data, Xi’an Jiaotong University, Xi’an 710049, China; State Key Laboratory of Genome and Multi-omics Technologies, BGI Research, Shenzhen 518083, China; The Innovation Centre of Ministry of Education for Development and Diseases, School of Medicine, South China University of Technology, Guangzhou 510006, China; Shenzhen Key Laboratory of Transomics Biotechnologies, BGI Research, Shenzhen 518083, China

**Keywords:** Genomics, Copy number variations, Shallow whole-genome sequencing, Zero-inflated, Low coverage

## Abstract

Shallow whole-genome sequencing (sWGS), a rapid and cost-effective sequencing technology, has gradually been widely adopted for CNV analyses. However, with genome-wide coverage of only 0.1-5x, sWGS data exhibit a pronounced zero-inflation phenomenon, whereby a large fraction of loci contains zero sequencing reads. Zero-inflation causes read counts to fluctuate by several-fold between adjacent windows. As a result, random upward blips in coverage can be misinterpreted as copy-number gains (false positives), and true deletions often become indistinguishable from pervasive zero-coverage noise. In addition, existing CNV detection tools developed for sWGS data often struggle to adapt across different CNV sizes. These combined effects severely constrain the accuracy of CNV inference. To address above challenges, we propose ZIPcnv, a novel CNV detection tool specifically designed for sWGS data. First, we apply a large sliding window to smooth the raw read depth signal, which transforms the original zero-inflated statistical characteristics into approximately normal distribution characteristics. We then design a statistical process model that robustly detects persistent shifts under high background noise using a cumulative sum strategy, classifying genomic regions into candidate and non-candidate CNV regions. Finally, dynamic sliding windows are used for one-pass detection of CNVs of varying lengths, with window size adapting to the CNV region size. We evaluated the performance of ZIPcnv on simulated data and 190 real whole-genome sequencing samples. Experimental results show that ZIPcnv consistently outperforms currently popular CNV detection tools. The ZIPcnv source code is freely available at https://github.com/Nevermore233/ZIPcnv.
