## Supplementary material for "ZIPcnv: accurate and efficient inference of copy number variations from shallow whole-genome sequencing": Table S2: Performance comparison between ZIPcnv and other CNV tools on simulated data at coverage 1x.

Table S2: Performance comparison between ZIPcnv and other CNV tools on simulated data at coverage 1x.
Tools	Total positive events	Predicted positive events	True positive events	Sensitivity	Precision	F1 score
CNVnator	950	1256	846	0.890526316	0.673566879	0.766999093
CNVkit	950	1135	632	0.665263158	0.556828194	0.606235012
PEcnv	950	1233	644	0.677894737	0.522303325	0.590013743
cnMOPS	950	967	674	0.709473684	0.697001034	0.703182055
QDNAseq	950	1098	889	0.935789474	0.809653916	0.868164063
WisecondorX	950	1169	875	0.921052632	0.748502994	0.825861255
ZIPcnv	950	1068	913	0.961052632	0.854868914	0.904856293
