## Supplementary material for "ZIPcnv: accurate and efficient inference of copy number variations from shallow whole-genome sequencing": Table S3:Performance comparison between ZIPcnv aTable S2: Performance comparison between ZIPcnv and other CNV tools on simulated data at coverage 1x.

Table S3:Performance comparison between ZIPcnv and other CNV tools on simulated data at coverage 0.1x.
Tools	Total positive events	Predicted positive events	True positive events	Sensitivity	Precision	F1 score
CNVnator	950	1384	744	0.783157895	0.537572254	0.637532134
CNVkit	950	1201	487	0.512631579	0.40549542	0.452812645
PEcnv	950	1258	501	0.527368421	0.398251192	0.453804348
cnMOPS	950	1087	401	0.422105263	0.368905244	0.393716249
QDNAseq	950	1456	829	0.872631579	0.569368132	0.689110557
WisecondorX	950	1246	845	0.889473684	0.678170144	0.769581056
ZIPcnv	950	1154	858	0.903157895	0.743500867	0.815589354
