## Supplementary material for "ZIPcnv: accurate and efficient inference of copy number variations from shallow whole-genome sequencing": Table S4: Performance comparison between ZIPcnv

Table S4: Performance comparison between ZIPcnv and other CNV tools on BGI-WGS.
Overall performance
Tools	Total positive events	Predicted positive events	TP	FP	FN	Sensitivity	Precision	F1 score
CNVnator	48132	56874	40587	16287	7545	0.84324358	0.71363013	0.77304154
CNVkit	48132	58745	37859	20886	10273	0.78656611	0.644463359	0.708459257
Pecnv	48132	56414	36547	19867	11585	0.759307737	0.647835644	0.699156352
cnMOPS	48132	47854	38487	9367	9645	0.799613563	0.804258787	0.801929448
QDNAseq	48132	57547	42568	14979	5564	0.88440123	0.739708412	0.80560944
WisecondorX	48132	58748	44235	14513	3897	0.919035153	0.752961803	0.827750749
ZIPcnv	48132	57874	45021	12853	3111	0.935365246	0.777914089	0.849404751
length: 10k-1M
Tools	Total positive events	Predicted positive events	TP	FP	FN	Sensitivity	Precision	F1 score
CNVnator	31839	40091	25642	14449	6197	0.80536449	0.639594922	0.712970944
CNVkit	31839	41598	24825	16773	7014	0.779704136	0.596783499	0.67608971
Pecnv	31839	39360	23443	15917	8396	0.736298251	0.595604675	0.658520485
cnMOPS	31839	33096	25109	7987	6730	0.788624015	0.758671743	0.773357973
QDNAseq	31839	39881	27581	12300	4258	0.866264644	0.691582458	0.76912995
WisecondorX	31839	41195	28882	12313	2957	0.90712648	0.701104503	0.790919298
ZIPcnv	31839	40773	29402	11371	2437	0.923458651	0.721114463	0.809838594
length:>1M
Tools	Total positive events	Predicted positive events	TP	FP	FN	Sensitivity	Precision	F1 score
CNVnator	16293	16783	14945	1838	1348	0.917265083	0.890484419	0.903676382
CNVkit	16293	17147	13034	4113	3259	0.79997545	0.760132968	0.779545455
Pecnv	16293	17054	13104	3950	3189	0.804271773	0.768382784	0.785917774
cnMOPS	16293	14758	13378	1380	2915	0.821088811	0.906491394	0.861679173
QDNAseq	16293	17666	14987	2679	1306	0.919842877	0.848352768	0.882652611
WisecondorX	16293	17553	15353	2200	940	0.942306512	0.874665299	0.907226851
ZIPcnv	16293	17101	15619	1482	674	0.958632542	0.913338401	0.935437504
