## Supplementary material for "ZIPcnv: accurate and efficient inference of copy number variations from shallow whole-genome sequencing": Table S1:Performance comparison between ZIPcnv and other CNV tools on simulated data at coverage 3x.

Table S1:Performance comparison between ZIPcnv and other CNV tools on simulated data at coverage 3x.
Tools	Total positive events	Predicted positive events	True positive events	Sensitivity	Precision	F1 score
CNVnator	950	1083	924	0.972631579	0.853185596	0.909001476
CNVkit	950	1072	835	0.878947368	0.77891791	0.825914936
PEcnv	950	1098	823	0.866315789	0.749544627	0.803710938
cnMOPS	950	935	812	0.854736842	0.868449198	0.861538462
QDNAseq	950	1045	904	0.951578947	0.86507177	0.906265664
WisecondorX	950	1033	911	0.958947368	0.881897386	0.918809884
ZIPcnv	950	998	934	0.983157895	0.935871743	0.958932238
